# Systematic mapping of rRNA 2’-O methylation during frog development and involvement of the methyltransferase Fibrillarin in eye and craniofacial development in *Xenopus laevis*

**DOI:** 10.1101/2021.11.25.469989

**Authors:** Jonathan Delhermite, Lionel Tafforeau, Sunny Sharma, Virginie Marchand, Ludivine Wacheul, Ruben Lattuca, Simon Desiderio, Yuri Motorin, Eric Bellefroid, Denis L.J. Lafontaine

**Affiliations:** RNA Molecular Biology, Fonds de la Recherche Scientifique (F.R.S./FNRS), Université libre de Bruxelles (ULB), Biopark campus, 6041 Gosselies, Belgium; Cell Biology Lab, Research Institute for Biosciences, Université de Mons (UMONS), Belgium; Erasme campus, Université libre de Bruxelles (ULB), Belgium; Université de Lorraine, CNRS, INSERM, EpiRNA-Seq Core Facility, UMS2008/US40 IBSLor and CNRS, UMR7365 IMoPA, Nancy, F-54000, France; Developmental Biology, Université libre de Bruxelles (ULB), Biopark campus, 6041 Gosselies, Belgium

**Keywords:** Ribosome, RNA modification, 2’-O methylation, fibrillarin, neural crest cells, *Xenopus laevis*

## Abstract

Ribosomes are essential nanomachines responsible for protein production. Although ribosomes are present in every living cell, ribosome biogenesis dysfunction diseases, called ribosomopathies, impact particular tissues specifically. Here, we evaluate the importance of the box C/D snoRNA-associated ribosomal RNA methyltransferase fibrillarin (Fbl) in the early embryonic development of *Xenopus laevis*. We report that in developing embryos, the neural plate, neural crest cells (NCCs), and NCC derivatives are rich in *fbl* transcripts. Fbl knockdown leads to striking morphological defects affecting the eyes and craniofacial skeleton, due to lack of NCC survival caused by massive p53-dependent apoptosis. Fbl is required for efficient pre-rRNA processing and 18S rRNA production, which explains the early developmental defects. Using RiboMethSeq, we systematically reinvestigated ribosomal RNA 2’-O methylation in *X. laevis*, confirming all 89 previously mapped sites and identifying 15 novel putative positions in 18S and 28S rRNA. Twenty-three positions, including 10 of the new ones, were validated orthogonally by low dNTP primer extension. Bioinformatic screening of the *X. laevis* transcriptome revealed candidate box C/D snoRNAs for all methylated positions. Mapping of 2’-O methylation at six developmental stages in individual embryos indicated a trend towards reduced methylation at specific positions during development. We conclude that fibrillarin knockdown in early *Xenopus* embryos causes reduced production of functional ribosomal subunits, thus impairing NCC formation and migration.

**AUTHOR SUMMARY:** Ribosomes are essential nanomachines responsible for protein production in all cells. Ribosomopathies are diseases caused by improper ribosome formation due to mutations in ribosomal proteins or ribosome assembly factors. Such diseases primarily affect the brain and blood, and it is unclear how malfunctioning of a process as general as ribosome formation can lead to tissue-specific diseases. Here we have examined how fibrillarin, an enzyme which modifies ribosomal RNA by adding methyl groups at specific sites, affects early embryonic development in the frog *Xenopus laevis*. We have revealed its importance in the maturation of cells forming an embryonic structure called the neural crest. Fibrillarin depletion leads to reduced eye size and abnormal head shape, reminiscent of other conditions such as Treacher Collins syndrome. Molecularly, the observed phenotypes are explainable by increased p53-dependent programmed cell death triggered by inhibition of certain pre-rRNA processing steps. Our systematic investigation of the ribosomal RNA 2’-O methylation repertoire across development has further revealed hypomodification at a late stage of development, which might play a role in late developmental transitions involving differential translation by compositionally different ribosomes.
