## Supplemental Tables for "Systematic mapping of rRNA 2’-O methylation during frog development and involvement of the methyltransferase Fibrillarin in eye and craniofacial development in *Xenopus laevis*"

### Sheet: Table S1_mean RMS dataset
Table S1: List of all identified rRNA 2’-O methylated positions by RiboMethSeq in X. laevis during development (mean dataset)
Xenopus laevis 18S rRNA_RefSeq (X02995.1)		RiboMethSeq score (mean of 24 embryos)	RiboMethSeq score (mean)							Human 18S		RiboMethSeq Sharma 2017		RiboMethSeq Krogh 2016		SILNAS Taoka 2018
Residue type	Position		St2 (mean of 4 embryos)	St10 (mean of 4 embryos)	St16 (mean of 4 embryos)	St23 (mean of 4 embryos)	St32 (mean of 4 embryos)	St45 (mean of 4 embryos)		Residue type	Position	HCT116 p53+/+	HCT116 p53-/-	HeLa	HCT116	TK6	HeLa
Am	27	0.857605	0.861084	0.851827	0.848883	0.880053	0.831969	0.871816		Am	27	0.88	0.83	1	0.99	1	0.96
Am	99	0.84958	0.842243	0.855227	0.848286	0.847863	0.85586	0.847999		Am	99	0.83	0.78	0.98	0.97	0.990107	94.0855
Um	116	0.851559	0.855571	0.871233	0.862372	0.851925	0.84869	0.819567		Um	116	0.8	0.72	0.95	0.92	0.98	99.0603
Um	121	0.824958	0.825003	0.828445	0.805732	0.826633	0.837559	0.826375		Um	121	0.92	0.89	0.97	0.91	0.98	97.9786
										Am	159	0.87	0.79	0.98	0.99	0.959346	92
Am	163	0.896724	0.904346	0.908189	0.905579	0.902623	0.888323	0.871282		Am	166	0.79	0.75	1	0.99	1	100
										Um	172	0.83	0.78	0.96	0.84	0.96	100
										Cm	174	0.83	0.78	0.56	0.74	0.92	90.5748
Um	252	0.319927	0.336104	0.320989	0.330796	0.332299	0.344097	0.255277
										Um	354	n.d.	n.d.	n.d.	n.d.	0.2	NA
Um	393	0.764536	0.784548	0.790761	0.788639	0.774748	0.787789	0.660734		Um	428	0.8	0.72	0.88	0.85	0.76	78
Gm	401	0.808668	0.808854	0.830632	0.804138	0.814872	0.806623	0.786887		Gm	436	0.89	0.9	0.58	0.73	0.75	0.57
Cm	427	0.883128	0.882845	0.885808	0.886669	0.901389	0.858136	0.883923		Cm	462	0.85	0.84	0.85	0.87	1	100
Am	433	0.823077	0.799381	0.856079	0.86213	0.843072	0.803841	0.773958		Am	468	0.8	0.76	0.99	0.96	0.99	99
Am	449	0.81063	0.840341	0.812714	0.82582	0.821675	0.819592	0.743638		Am	484	0.73	0.62	0.98	0.98	0.97	100
Gm	474	0.846338	0.854023	0.856707	0.847076	0.855145	0.841345	0.823734		Gm	509	0.87	0.86	0.97	0.96	0.97	0.96
Am	477	0.746432	0.753246	0.753419	0.765232	0.76226	0.745447	0.698986		Am	512	0.75	0.65	0.94	0.97	0.833928	NA
Cm	482	0.893481	0.896483	0.893725	0.897423	0.893685	0.894402	0.88517		Cm	517	0.91	0.89	0.99	0.99	1	1
Am	541	0.908784	0.915926	0.934899	0.916768	0.925887	0.92149	0.837732		Am	576	0.95	0.96	0.89	0.92	0.9623	0.730264
Am	555	0.755819	0.785358	0.795266	0.7957	0.783879	0.776688	0.598021		Am	590	0.78	0.71	0.99	0.89	0.724519	0.95
Gm	566	0.89927	0.895818	0.906702	0.89735	0.90759	0.902396	0.885765		Gm	601	0.81	0.77	0.99	0.96	0.891005	0.91
										Cm	621	n.d.	n.d.	n.d.	n.d.	0.62	NA
Um	592	0.816776	0.820504	0.820997	0.838861	0.800205	0.822471	0.797618		Um	627	0.88	0.86	0.98	0.97	0.993305	NA
Gm	609	0.906698	0.905217	0.928219	0.919057	0.922007	0.882518	0.883171		Gm	644	0.92	0.87	0.92	0.93	0.983433	1
Am	633	0.848658	0.847487	0.85178	0.852686	0.856062	0.846639	0.837292		Am	668	0.84	0.79	0.94	0.95	0.990659	1
Gm	648	0.798814	0.810801	0.799217	0.808015	0.817625	0.795982	0.761241		Gm	683	0.95	0.86	0.99	0.96	0.99	NA
Cm	760	0.51002	0.526467	0.562448	0.5362	0.543127	0.516755	0.375121		Cm	797	0.73	0.66	0.85	0.76	0.682297	NA
Um	762	0.789273	0.790299	0.812876	0.785533	0.796382	0.752543	0.798004		Um	799	0.91	0.86	0.99	0.97	0.97839	0.970023
										Gm	867	0.64	0.64	0.73	0.66	0.279091	0.476416
Am	993	0.867551	0.874566	0.890406	0.885774	0.882766	0.863739	0.808055		Am	1031	0.91	0.88	0.95	0.95	0.973316	0.98
										Cm	1272	0.35	0.32	0.6	0.41	0.471763	NA
Um	1250	0.827186	0.82733	0.834035	0.838685	0.83468	0.825985	0.802401		Um	1288	0.85	0.8	0.96	0.98	0.97629	0.72
Um	1288	0.892658	0.896284	0.90442	0.901086	0.886472	0.887344	0.880339		Um	1326	0.84	0.83	0.99	97	1	NA
Gm	1290	0.77911	0.794484	0.787145	0.789322	0.7575	0.769139	0.777073		Gm	1328	0.84	0.81	0.99	0.99	0.997179	NA
Am	1345	0.840921	0.838914	0.85236	0.851188	0.85105	0.831245	0.82077		Am	1383	0.93	0.88	0.95	0.93	0.984277	NA
Cm	1353	0.899934	0.919428	0.925277	0.919263	0.919484	0.904784	0.811369		Cm	1391	0.9	0.88	0.98	0.89	0.952466	0.96
Um	1400	0.889771	0.888572	0.887797	0.883034	0.895986	0.88928	0.893958		Um	1442	0.85	0.79	0.92	0.87	0.779396	0.963754
										Gm	1447	0.16	0.07	0.67	0.71	0.33895	0.393822
Gm	1448	0.861094	0.875877	0.877903	0.859252	0.865881	0.837886	0.849767		Gm	1490	0.94	0.94	0.99	0.97	1	1
										Um	1668	n.d.	n.d.	n.d.	n.d.	0.0778079	0.05
Am	1636	0.846212	0.858216	0.857632	0.848957	0.851207	0.825945	0.835317		Am	1678	0.9	0.88	0.98	0.98	0.938364	NA
Cm	1661	0.935478	0.929173	0.939277	0.941038	0.94052	0.933554	0.929306		Cm	1703	0.94	0.91	0.94	0.94	0.9203	NA
Um	1761	0.715022	0.727493	0.727333	0.724978	0.706882	0.707216	0.696227		Um	1804	0.91	0.9	0.79	0.84	0.862241	0.8
Xenopus laevis 5.8S rRNA_RefSeq (X02995.1)		RiboMethSeq score (mean of 24)	RiboMethSeq score (mean)							Human 5.8S		RiboMethSeq Sharma 2017		RiboMethSeq Krogh 2016		SILNAS Taoka 2018
Residue type	Position		St2 (mean of 4)	St10 (mean of 4)	St16 (mean of 4)	St23 (mean of 4)	St32 (mean of 4)	St45 (mean of 4)		Residue type	Position	HCT116 p53+/+	HCT116 p53-/-	HeLa	HCT116	TK6	HeLa
Um	17	0.765597	0.774534	0.772209	0.781201	0.776301	0.772512	0.716824		Um	14	0.73	0.71	n.d.	n.d.	0.05	0.11
Gm	78	0.884615	0.894069	0.897213	0.8995	0.89542	0.890123	0.831365		Gm	75	0.89	0.83	n.d.	n.d.	0.87	0.92
Xenopus laevis 28S rRNA_isolate Gosselies (MT122800)		RiboMethSeq score (mean of 24)	RiboMethSeq score (mean)							Homo sapiens 28S rRNA		RiboMethSeq Sharma 2017		RiboMethSeq Krogh 2016		SILNAS Taoka 2018
Residue type	Position		St2 (mean of 4)	St10 (mean of 4)	St16 (mean of 4)	St23 (mean of 4)	St32 (mean of 4)	St45 (mean of 4)		Residue type	Position	HCT116 p53+/+	HCT116 p53-/-	HeLa	HCT116	TK6	HeLa
Am	393	0.811589	0.829895	0.831064	0.830557	0.840922	0.806783	0.730315		Am	398 (389)	0.89	0.86	0.99	0.98	0.98	0.965179
Am	395	0.849567	0.858547	0.861023	0.859075	0.861542	0.845315	0.8119		Am	400 (391)	0.92	0.89	0.99	0.97	0.98	1
Gm	432	0.754426	0.76595	0.750931	0.750845	0.753148	0.757115	0.748567
										Gm	1316 (1303)	0.63	0.54	0.67	0.68	0.71226	0.36
Am	960	0.85244	0.86359	0.861202	0.859389	0.849421	0.844012	0.837023		Am	1323 (1310)	n.d.	n.d.	n.d.	n.d.	0.436954	0.26655
Am	963	0.7177	0.731161	0.745018	0.724421	0.729167	0.716201	0.660231		Am	1326 (1313)	0.79	0.67	0.97	0.95	1	1
Cm	977	0.876767	0.897459	0.888238	0.892102	0.883364	0.8775	0.821939		Cm	1340 (1327)	0.69	0.64	0.92	0.95	0.923569	0.87
Cm	1113	0.948218	0.968937	0.90909	0.934517	0.984261	0.960632	0.931871
Gm	1183	0.834217	0.829702	0.843293	0.842178	0.832453	0.822777	0.834899		Gm	1522 (1509)	0.83	0.82	0.98	0.96	0.99	0.989782
Am	1185	0.817771	0.826481	0.828734	0.827289	0.812133	0.805211	0.806775		Am	1524 (1511)	0.92	0.83	0.97	0.98	0.993668	0.980938
Am	1195	0.92166	0.921627	0.91922	0.913037	0.928249	0.921674	0.926154		Am	1534 (1521)	0.94	0.92	0.97	0.96	1	1
Gm	1286	0.899679	0.900344	0.898276	0.910175	0.905271	0.891736	0.892274		Gm	1625 (1612)	0.96	0.95	0.98	0.96	1	1
Gm	1402	n.d. (*)	n.d.	n.d.	n.d.	n.d.	n.d.	n.d.		Gm	1760 (1747)	0.89	0.87	0.92	0.93	0.89	NA
										Um	1773 (1760)	n.d.	n.d.	n.d.	n.d.	0.700084	NA
Am	1515	0.864723	0.868412	0.867817	0.871854	0.874211	0.855403	0.85064		Am	1871 (1858)	0.9	0.84	0.97	0.97	0.9558	0.94
Cm	1525	0.828319	0.902315	0.898868	0.899296	0.887348	0.871499	0.510587		Cm	1881 (1868)	0.47	0.28	0.63	0.64	0.35	NA
Cm	1836	0.875913	0.8805	0.877715	0.876671	0.882147	0.872735	0.865707		Cm	2351 (2338)	0.86	0.79	0.97	0.97	0.99	NA
Am	1848	0.270914	0.277792	0.268943	0.218419	0.266837	0.259644	0.333848		Am	2363 (2350)	0.6	0.56	0.98	0.97	1	1
Gm	1849	0.883871	0.885565	0.886595	0.887633	0.885722	0.878435	0.879276		Gm	2364 (2351)	0.91	0.88	0.99	0.99	1	1
Cm	1850	0.328041	0.285122	0.305981	0.29816	0.350176	0.333825	0.394982		Cm	2365 (2352)	n.d.	n.d.	0.93	0.86	0.9	0.955677
Am	1886	0.875339	0.900873	0.906869	0.903235	0.89928	0.878692	0.763083		Am	2401 (2388)	0.69	0.54	0.71	0.83	0.733768	0.66
Um	1900	0.82586	0.823356	0.835272	0.823185	0.844065	0.837294	0.791987		Um	2415 (2402)	0.52	0.36	0.7	0.83	0.87	NA
Cm	1907	0.788297	0.830116	0.837486	0.834234	0.83329	0.812105	0.58255		Cm	2422 (2409)	0.82	0.78	0.98	0.9	0.975	NA
Gm	1909	0.912119	0.908306	0.912638	0.909368	0.911278	0.908436	0.922689		Gm	2424 (2411)	0.91	0.89	0.99	0.96	0.9	NA
Am	2309	0.89004	0.897338	0.902781	0.884358	0.902907	0.871515	0.88134		Am	2787 (2774)	0.8	0.75	0.71	0.92	0.844037	0.78
Cm	2326	0.947541	0.953313	0.951323	0.955468	0.957154	0.948563	0.919422		Cm	2804 (2791)	0.9	0.88	0.89	0.93	0.931998	0.89
Am	2337	0.823097	0.842528	0.848256	0.852676	0.848609	0.819589	0.726924		Am	2815 (2802)	0.83	0.77	0.96	0.91	0.921935	0.78
										Cm	2824 (2811)	0.68	0.58	0.94	0.9	0.87314	0.66
Um	2359	0.821095	0.816659	0.824047	0.814018	0.826503	0.817847	0.827494		Um	2837 (2824)	0.89	0.87	0.99	0.99	0.992532	0.99
Cm	2383	0.85016	0.873801	0.871092	0.869592	0.864155	0.855299	0.767022		Cm	2861 (2848)	0.83	0.8	0.85	0.93	0.72	NA
Gm	2398	0.915036	0.928778	0.931548	0.925926	0.936979	0.917352	0.849636		Gm	2876 (2863)	0.84	0.82	0.76	0.8	0.494423	0.73
										Gm	3627 (3606)	n.d.	n.d.	n.d.	n.d.	0.959755	0.84
Cm	2852	0.82178	0.828407	0.826474	0.826611	0.81879	0.810257	0.820141		Cm	3701 (3680)	0.88	0.82	0.99	0.98	1	NA
Am	2869	0.896136	0.901611	0.907337	0.90724	0.90694	0.895639	0.858051		Am	3718 (3697)	0.88	0.85	0.94	0.98	0.881617	0.87
Am	2875	0.913599	0.915622	0.920144	0.915507	0.923374	0.912262	0.894683		Am	3724 (3703)	0.94	0.91	1	0.99	1	1
Gm	2895	0.665459	0.677951	0.692397	0.642236	0.647693	0.664255	0.668219		Gm	3744 (3723)	0.71	0.55	0.9	0.94	0.828968	0.94
Am	2911	0.505053	0.515258	0.507767	0.513994	0.514141	0.529114	0.450042		Am	3760 (3739)	0.89	0.86	0.98	0.97	0.9	1
Am	2936	0.861237	0.882485	0.875028	0.866619	0.844447	0.860903	0.837938		Am	3785 (3764)	0.9	0.82	1	0.99	0.96	1
Gm	2943	0.952878	0.953846	0.951868	0.956667	0.940971	0.948924	0.964989		Gm	3792 (3771)	0.98	0.97	1	0.99	1	1
Cm	2959	0.873972	0.895976	0.901868	0.894568	0.876625	0.878443	0.796353		Cm	3808 (3787)	0.9	0.89	0.95	0.95	0.8	NA
Um	2969	0.822089	0.81971	0.818115	0.828021	0.809379	0.823647	0.833664		Um	3818 (3797)	0.95	0.92	0.97	0.91	0.995293	NA
Am	2976	0.907035	0.910896	0.907645	0.914536	0.910357	0.898128	0.900649		Am	3825 (3804)	0.92	0.88	0.88	0.91	0.92	NA
Am	2981	0.84306	0.832013	0.848859	0.829939	0.849261	0.849271	0.849017		Am	3830 (3809)	0.75	0.64	0.99	0.99	1	0.98
Cm	2992	0.894649	0.897934	0.89412	0.891755	0.898373	0.898055	0.887654		Cm	3841 (3820)	0.91	0.9	0.94	0.93	1	1
Am	3018	0.602133	0.618839	0.63008	0.631989	0.635141	0.645914	0.450835		Am	3867 (3846)	0.82	0.83	0.64	0.49	0.425163	0.4
Cm	3020	0.812525	0.833713	0.848947	0.85719	0.8388	0.818905	0.677596		Cm	3869 (3848)	0.87	0.81	0.84	0.88	0.665626	0.93
Cm	3038	0.870643	0.87625	0.871725	0.875761	0.880648	0.865001	0.854472		Cm	3887 (3866)	0.91	0.89	0.99	0.97	0.99	1.04
Gm	3050	0.87677	0.864396	0.869571	0.87238	0.882322	0.880566	0.891387		Gm	3899 (3878)	0.9	0.89	0.97	0.94	0.984502	0.98
Um	3076	0.820476	0.811695	0.816899	0.822525	0.823227	0.82111	0.827399		Um	3925 (3904)	0.73	0.61	0.74	0.71	0.957804	0.92
Gm	3095	0.840484	0.854286	0.85349	0.855825	0.853049	0.840631	0.785623		Gm	3944 (3923)	0.7	0.57	0.88	0.8	0.795715	0.77
Gm	3156	0.841367	0.86224	0.847606	0.862027	0.871671	0.853407	0.75125		Gm	4042 (4020)	0.74	0.61	0.59	0.68	0.83	NA
Cm	3168	0.863071	0.879004	0.85893	0.878982	0.894838	0.831545	0.835125		Cm	4054 (4032)	0.92	0.89	0.98	0.97	1	1
Gm	3305	0.908117	0.90702	0.913011	0.902166	0.910277	0.909493	0.906737		Gm	4196 (4166)	0.94	0.93	0.98	0.96	0.98	NA
Um	3336	0.824432	0.829344	0.829264	0.818829	0.837179	0.825355	0.806622		Um	4227 (4197)	0.88	0.85	0.96	0.96	0.97	NA
Gm	3337	0.892943	0.896048	0.914739	0.900199	0.892754	0.895785	0.858135		Gm	4228 (4198)	0.89	0.86	0.98	0.97	0.917911	NA
Um	3415	0.865166	0.849619	0.870189	0.878294	0.880268	0.857398	0.855227		Um	4306 (4276)	0.79	0.78	0.92	0.79	0.88	NA
Gm	3479	0.818331	0.834681	0.849246	0.833073	0.858415	0.772461	0.762109		Gm	4370 (4340)	0.92	0.91	0.95	0.95	0.99	NA
Gm	3501	0.870945	0.875333	0.882913	0.864608	0.876959	0.863813	0.862041		Gm	4392 (4362)	0.89	0.86	0.99	0.99	0.970732	0.96
Gm	3534	0.732741	0.767632	0.779829	0.776224	0.758312	0.726705	0.587747
Cm	3565	0.70801	0.69441	0.709624	0.691947	0.677666	0.722033	0.752381		Cm	4456 (4426)	0.74	0.71	0.94	0.95	0.975	0.96731
Gm	3603	0.858591	0.873449	0.88204	0.864066	0.877201	0.858247	0.796543		Gm	4494 (4464)	0.9	0.81	0.96	0.93	0.91	NA
Um	3607	0.909219	0.938732	0.929956	0.915214	0.911255	0.866029	0.894127		Um	4498 (4468)	0.93	0.93	0.98	0.98	1	1
Gm	3608	0.919108	0.925203	0.921151	0.918319	0.917304	0.910164	0.922507		Gm	4499 (4469)	0.75	0.75	0.99	0.99	1	1
Am	3632	0.900851	0.897069	0.90483	0.892327	0.902094	0.900529	0.908259		Am	4523 (4493)	0.86	0.8	0.99	0.99	0.873985	NA
Cm	3645	0.913406	0.925915	0.913723	0.924031	0.90781	0.915912	0.893043		Cm	4536 (4506)	0.95	0.94	0.89	0.93	1	NA
Am	3680	0.777181	0.815299	0.817946	0.813796	0.811336	0.793827	0.610881		Am	4571 (4541)	0.8	0.66	0.86	0.87	0.43	NA
Am	3699	0.860434	0.875113	0.883934	0.859945	0.870915	0.876964	0.795732		Am	4590 (4560)	0.62	0.51	0.56	0.55	0.36512	0.32
										Gm	4618 (4588)	0.64	0.45	0.85	0.78	0.75	NA
Um	3729	0.845324	0.828654	0.84829	0.862541	0.852491	0.85123	0.82874		Um	4620 (4590)	0.67	0.57	0.84	0.75	0.816678	NA
Gm	3732	0.942601	0.951743	0.94566	0.95029	0.946349	0.937796	0.923766		Gm	4623 (4593)	0.91	0.88	0.96	0.89	1	NA
Gm	3746	0.84477	0.871677	0.880154	0.865834	0.859231	0.865664	0.726058		Gm	4637 (4607)	0.68	0.58	0.8	0.73	1	NA
Cm	4013	0.862473	0.85503	0.857672	0.846318	0.864971	0.862809	0.888035
	new position identified
	new position confirmed by low dNTP primer extension
	previously known position confirmed by low dNTP primer extension
	hypomethylated position (cut-off 0.75)
(*)	This modified position was detected in Homo sapiens, Xenopus tropicalis and we identified a suitable snoRNA guide in Xenopus laevis but we did not find a modified nucleotide at this position at the inspected stages of development.
bold	modified position not conserved between X. laevis and human cell lines

### Sheet: Table S2_full RMS dataset
Table S2: List of all identified rRNA 2’-O methylated positions by RiboMethSeq in X. laevis during development (individual embryo dataset)
Xenopus laevis 18S rRNA_RefSeq (X02995.1)		RiboMethSeq score stage 2				RiboMethSeq score stage 10				RiboMethSeq score stage 16				RiboMethSeq score stage 23				RiboMethSeq score stage 32				RiboMethSeq score stage 45
Residue type	Position	embryo #1	embryo #2	embryo #3	embryo #4	embryo #1	embryo #2	embryo #3	embryo #4	embryo #1	embryo #2	embryo #3	embryo #4	embryo #1	embryo #2	embryo #3	embryo #4	embryo #1	embryo #2	embryo #3	embryo #4	embryo #1	embryo #2	embryo #3	embryo #4
Am	27	0.870543	0.838805	0.826734	0.908253	0.858686	0.842831	0.886595	0.819197	0.852484	0.893917	0.793343	0.855787	0.913366	0.872569	0.821008	0.91327	0.815584	0.796936	0.883041	0.832315	0.82966	0.864016	0.896094	0.897495
Am	99	0.833077	0.848618	0.840282	0.846992	0.865751	0.840628	0.86026	0.854269	0.875615	0.835039	0.845386	0.837104	0.873384	0.838849	0.830363	0.848856	0.858368	0.866036	0.865588	0.833449	0.842186	0.864248	0.836659	0.848904
Um	116	0.852161	0.85227	0.864256	0.853596	0.876787	0.882387	0.872042	0.853715	0.858362	0.859326	0.869256	0.862542	0.861589	0.85261	0.854058	0.839442	0.867276	0.853016	0.84649	0.827977	0.81252	0.820465	0.826055	0.819229
Um	121	0.804136	0.863073	0.80913	0.823674	0.81914	0.839532	0.843188	0.811918	0.782048	0.82946	0.792371	0.819048	0.869565	0.821749	0.794708	0.82051	0.803479	0.851769	0.857211	0.837777	0.835157	0.803279	0.82606	0.841004
Am	163	0.892863	0.906606	0.913356	0.904558	0.909938	0.903397	0.913544	0.905876	0.901887	0.900156	0.911459	0.908814	0.900243	0.915215	0.897892	0.897142	0.905735	0.895547	0.87622	0.875791	0.876494	0.87023	0.867542	0.870861
Um	252	0.332258	0.320597	0.363857	0.327705	0.312587	0.328696	0.323815	0.318858	0.349766	0.346748	0.31193	0.31474	0.322453	0.313042	0.354104	0.339597	0.34112	0.335973	0.353975	0.345322	0.245441	0.224172	0.317131	0.234364
Um	393	0.780873	0.793746	0.791927	0.771644	0.785491	0.844475	0.761244	0.771832	0.789903	0.775713	0.799918	0.78902	0.819919	0.791021	0.741616	0.746437	0.790043	0.810699	0.791827	0.758586	0.6132	0.675268	0.684211	0.670258
Gm	401	0.819102	0.815959	0.778169	0.822185	0.842918	0.813101	0.805846	0.860665	0.802531	0.813255	0.8033	0.797467	0.841827	0.816253	0.815783	0.785624	0.84914	0.785448	0.818069	0.773834	0.760761	0.783352	0.797949	0.805484
Cm	427	0.884665	0.865487	0.909308	0.871921	0.866516	0.867503	0.9092	0.900013	0.874813	0.886504	0.896428	0.888931	0.886164	0.872995	0.936973	0.909424	0.834921	0.922322	0.850688	0.824615	0.880401	0.899097	0.87476	0.881435
Am	433	0.824098	0.797953	0.767201	0.80827	0.861995	0.829263	0.870413	0.862646	0.830918	0.852953	0.887459	0.877189	0.818948	0.836406	0.858851	0.858083	0.86423	0.825141	0.802845	0.723146	0.722747	0.792552	0.795902	0.784629
Am	449	0.850295	0.839791	0.862988	0.808289	0.827711	0.784054	0.810596	0.828494	0.861225	0.799877	0.822968	0.819211	0.814202	0.846688	0.786548	0.839262	0.811544	0.815512	0.817441	0.833873	0.781442	0.759814	0.685832	0.747464
Gm	474	0.843967	0.874668	0.841851	0.855607	0.867115	0.861075	0.856988	0.84165	0.845338	0.84337	0.845153	0.854443	0.861028	0.852352	0.864441	0.842757	0.854879	0.830489	0.841857	0.838154	0.828292	0.82087	0.83608	0.809696
Am	477	0.74124	0.761515	0.763447	0.746784	0.763296	0.754003	0.749109	0.747266	0.762301	0.782358	0.744353	0.771916	0.766934	0.767504	0.74831	0.766294	0.746732	0.76013	0.746029	0.728896	0.697709	0.721782	0.70889	0.667565
Cm	482	0.8987	0.887242	0.895304	0.904687	0.899629	0.89661	0.891101	0.887559	0.8965	0.898069	0.901855	0.893268	0.902451	0.882396	0.882954	0.906939	0.89511	0.89994	0.885339	0.897218	0.885402	0.879134	0.895968	0.880176
Am	541	0.869442	0.940994	0.926803	0.926465	0.962016	0.927802	0.932306	0.917472	0.902746	0.944773	0.918345	0.901208	0.933551	0.92952	0.925787	0.914689	0.943284	0.929873	0.888607	0.924196	0.855678	0.841541	0.824552	0.829159
Am	555	0.772141	0.779253	0.794082	0.795957	0.807712	0.796597	0.810278	0.766476	0.806704	0.79226	0.79052	0.793316	0.825195	0.77305	0.764782	0.772489	0.796824	0.781591	0.743273	0.785066	0.580796	0.645484	0.567294	0.598511
Gm	566	0.884931	0.919502	0.906906	0.871933	0.897075	0.921585	0.920295	0.887853	0.89049	0.887781	0.893171	0.917957	0.908638	0.911984	0.90894	0.900799	0.903704	0.920291	0.879675	0.905915	0.886465	0.869591	0.919667	0.867337
Um	592	0.804206	0.823219	0.849877	0.804715	0.846006	0.851756	0.82829	0.757935	0.851422	0.867789	0.77533	0.860901	0.735046	0.825537	0.824352	0.815885	0.789344	0.828459	0.805211	0.866871	0.800473	0.811633	0.850303	0.728065
Gm	609	0.883772	0.915733	0.909518	0.911844	0.912501	0.93893	0.929819	0.931628	0.917377	0.927296	0.910263	0.921292	0.93617	0.902213	0.917295	0.932351	0.886442	0.886742	0.880552	0.876335	0.854575	0.895804	0.913176	0.869131
Am	633	0.842099	0.855383	0.859756	0.832709	0.848565	0.867448	0.84628	0.844828	0.852005	0.850959	0.842769	0.865012	0.865037	0.860672	0.846854	0.851685	0.860307	0.853496	0.831816	0.840939	0.831847	0.838988	0.837681	0.840652
Gm	648	0.79171	0.783247	0.842399	0.825848	0.797275	0.797924	0.809693	0.791976	0.817825	0.808405	0.803529	0.802302	0.803272	0.819113	0.828039	0.820076	0.799273	0.833391	0.800727	0.750536	0.75296	0.791477	0.768422	0.732105
Cm	760	0.464977	0.557935	0.597767	0.485189	0.497721	0.633488	0.58313	0.535452	0.453009	0.533917	0.554778	0.603095	0.578258	0.578223	0.504024	0.512002	0.533269	0.558193	0.524964	0.450594	0.39114	0.318735	0.39485	0.39576
Um	762	0.770346	0.801445	0.838903	0.750501	0.816309	0.787055	0.851412	0.796728	0.775289	0.785467	0.781235	0.80014	0.776215	0.843209	0.836838	0.729266	0.768161	0.795812	0.752926	0.693274	0.774542	0.786517	0.855382	0.775576
Am	993	0.864995	0.877009	0.881813	0.874448	0.876968	0.897481	0.906639	0.880536	0.886434	0.882754	0.881675	0.892233	0.900311	0.872364	0.879016	0.879372	0.866735	0.88205	0.848018	0.858152	0.81982	0.823162	0.797705	0.791531
Um	1250	0.83582	0.811338	0.844786	0.817375	0.828625	0.849917	0.83573	0.821868	0.835468	0.837686	0.846071	0.835514	0.851792	0.839076	0.834202	0.813649	0.822159	0.833095	0.822092	0.826593	0.840948	0.7663	0.799438	0.802916
Um	1288	0.893864	0.889774	0.9111	0.8904	0.905763	0.9086	0.90157	0.901748	0.910524	0.903057	0.888062	0.902702	0.878686	0.898331	0.901307	0.867564	0.897937	0.867347	0.896636	0.887457	0.869253	0.872588	0.904872	0.874644
Gm	1290	0.788436	0.855821	0.760709	0.77297	0.771077	0.799177	0.791398	0.786927	0.786163	0.786483	0.787499	0.797142	0.724179	0.775284	0.778015	0.752523	0.777137	0.760334	0.772247	0.766839	0.801084	0.77013	0.752986	0.784091
Am	1345	0.84408	0.836407	0.83985	0.835322	0.863291	0.844048	0.862511	0.839589	0.850522	0.854096	0.833635	0.866501	0.850584	0.844028	0.847897	0.861691	0.830828	0.834346	0.832499	0.827307	0.815114	0.81743	0.812029	0.838508
Cm	1353	0.924433	0.91108	0.919804	0.922394	0.932683	0.926495	0.921592	0.920339	0.921072	0.916524	0.91356	0.925896	0.927021	0.910604	0.91276	0.927552	0.897387	0.922164	0.903404	0.896179	0.823636	0.826749	0.779806	0.815284
Um	1400	0.896413	0.875198	0.886404	0.896275	0.886773	0.892349	0.88892	0.883146	0.871474	0.889429	0.883075	0.888157	0.899018	0.898068	0.894591	0.892265	0.880252	0.88261	0.899572	0.894687	0.899978	0.890192	0.894782	0.890881
Gm	1448	0.857629	0.872061	0.869296	0.904523	0.892714	0.864168	0.885529	0.869199	0.849102	0.853531	0.869597	0.864777	0.892758	0.860101	0.883401	0.827265	0.866574	0.83039	0.791872	0.862706	0.845787	0.89223	0.804652	0.856397
Am	1636	0.872505	0.867865	0.879527	0.812968	0.876884	0.831327	0.886413	0.835902	0.873144	0.852596	0.808178	0.86191	0.868042	0.825204	0.861679	0.849901	0.848278	0.859208	0.815534	0.780761	0.82381	0.860599	0.853105	0.803756
Cm	1661	0.913538	0.925237	0.951927	0.92599	0.951171	0.944422	0.948306	0.913208	0.961691	0.931923	0.936587	0.933952	0.943336	0.944747	0.94057	0.933427	0.936628	0.946114	0.940129	0.911344	0.934016	0.92722	0.930427	0.92556
Um	1761	0.74347	0.725226	0.705517	0.735756	0.736261	0.730203	0.741049	0.701818	0.737331	0.71463	0.718128	0.729822	0.689134	0.718651	0.723232	0.696512	0.7285	0.686679	0.704351	0.709334	0.685387	0.708695	0.704117	0.68671
Xenopus laevis 5.8S rRNA_RefSeq (X02995.1)
Residue type	Position
Um	17	0.760776	0.769237	0.790698	0.777424	0.774622	0.758252	0.774919	0.781043	0.792217	0.761633	0.78874	0.782214	0.781904	0.782178	0.783234	0.757887	0.759607	0.780053	0.781039	0.769349	0.73401	0.709155	0.738502	0.685628
Gm	78	0.895985	0.892584	0.896563	0.891145	0.899594	0.895826	0.901539	0.891892	0.901124	0.896742	0.897135	0.902998	0.902164	0.893148	0.887636	0.898732	0.884967	0.894463	0.889972	0.891089	0.822967	0.823986	0.841484	0.837022
Xenopus laevis 28S rRNA_isolate Gosselies (MT122800)
Residue type	Position
Am	393	0.828961	0.844469	0.846426	0.799722	0.836955	0.817221	0.847663	0.822417	0.829592	0.839671	0.824495	0.828468	0.853685	0.844134	0.823256	0.842612	0.837633	0.842174	0.784711	0.762613	0.759308	0.726995	0.748921	0.686035
Am	395	0.854976	0.859393	0.86475	0.855068	0.870785	0.867764	0.849119	0.856422	0.851846	0.858902	0.856296	0.869254	0.870817	0.854312	0.859752	0.861289	0.87399	0.837526	0.818517	0.851225	0.781427	0.833151	0.812642	0.820381
Gm	432	0.745874	0.775866	0.784962	0.757098	0.76702	0.693598	0.775342	0.767766	0.751159	0.764184	0.739399	0.748639	0.722387	0.794231	0.759898	0.736076	0.753976	0.799492	0.766775	0.708217	0.716565	0.781202	0.754546	0.741956
Am	960	0.850626	0.873368	0.866518	0.863847	0.873016	0.855432	0.873213	0.843145	0.86289	0.839939	0.864286	0.870441	0.850601	0.873631	0.82089	0.852564	0.769929	0.88251	0.873617	0.849991	0.825712	0.830132	0.871899	0.820351
Am	963	0.720161	0.736088	0.764038	0.704358	0.746906	0.744801	0.758367	0.73	0.714124	0.735499	0.705705	0.742358	0.685436	0.76036	0.728175	0.742698	0.749027	0.706296	0.723563	0.685916	0.685926	0.689697	0.658465	0.606838
Cm	977	0.892396	0.899453	0.896679	0.901307	0.883375	0.90526	0.869396	0.894923	0.89479	0.889756	0.881111	0.902753	0.883035	0.896979	0.884178	0.869266	0.886845	0.905791	0.841446	0.875916	0.801137	0.811133	0.853353	0.822133
Cm	1113	0.993581	0.949868	0.936877	0.995422	0.651908	0.995566	0.993613	0.995274	0.914318	0.907242	0.959445	0.957062	0.993729	0.994517	0.957494	0.991304	0.956019	0.942943	0.99555	0.948016	0.875614	0.934932	0.993091	0.923848
Gm	1183	0.819869	0.857096	0.830707	0.811137	0.8442	0.835261	0.853349	0.840361	0.847109	0.847563	0.830582	0.843457	0.848524	0.839888	0.826746	0.814655	0.832772	0.827039	0.838301	0.792997	0.828794	0.844135	0.843705	0.82296
Am	1185	0.851604	0.805803	0.826335	0.822183	0.830125	0.82457	0.835089	0.825151	0.834846	0.835427	0.831396	0.807486	0.813408	0.813263	0.80643	0.815432	0.807153	0.806434	0.80076	0.806497	0.785943	0.812671	0.814223	0.814264
Am	1195	0.932372	0.905975	0.928806	0.919355	0.917963	0.928968	0.921747	0.908203	0.895913	0.926481	0.910947	0.918806	0.944029	0.924982	0.922193	0.92179	0.934976	0.934875	0.910727	0.906118	0.933005	0.911284	0.932029	0.9283
Gm	1286	0.884993	0.918156	0.902629	0.895599	0.89165	0.90039	0.905628	0.895436	0.911777	0.916929	0.902227	0.909765	0.90432	0.90867	0.902451	0.905646	0.900794	0.896043	0.888608	0.881498	0.905117	0.886265	0.894274	0.883441
Gm	1402	n.d. (*)	n.d.	n.d.	n.d.	n.d.	n.d.	n.d.	n.d.	n.d.	n.d.	n.d.	n.d.	n.d.	n.d.	n.d.	n.d.	n.d.	n.d.	n.d.	n.d.	n.d.	n.d.	n.d.	n.d.
Am	1515	0.868018	0.869765	0.871502	0.864364	0.859837	0.862027	0.868623	0.880783	0.865576	0.863809	0.877008	0.881023	0.892877	0.86317	0.867064	0.873732	0.863101	0.865724	0.852903	0.839884	0.865914	0.833492	0.855601	0.847554
Cm	1525	0.899598	0.908567	0.900225	0.900871	0.901335	0.90076	0.902188	0.891189	0.908318	0.897084	0.895331	0.89645	0.887564	0.890704	0.887052	0.884072	0.884463	0.867602	0.864291	0.869639	0.442802	0.533335	0.552586	0.513627
Cm	1836	0.874818	0.891846	0.884814	0.870523	0.877674	0.885245	0.880633	0.867309	0.874313	0.880464	0.879502	0.872405	0.896804	0.885784	0.870557	0.875445	0.889537	0.888353	0.851083	0.861967	0.836682	0.890593	0.848415	0.887137
Am	1848	0.274321	0.270763	0.384742	0.18134	0.238584	0.354968	0.3106	0.171618	0.148391	0.259556	0.169857	0.29587	0.228228	0.285977	0.303442	0.249701	0.301547	0.293742	0.21643	0.226857	0.278295	0.415775	0.337642	0.303681
Gm	1849	0.879142	0.883172	0.900252	0.879694	0.881094	0.895006	0.891173	0.879106	0.889503	0.892289	0.882714	0.886026	0.885916	0.89121	0.877041	0.888722	0.875936	0.880373	0.880109	0.877321	0.871777	0.883825	0.870733	0.890768
Cm	1850	0.203861	0.269132	0.399503	0.267993	0.239586	0.400612	0.369111	0.214616	0.243351	0.333163	0.210679	0.405446	0.341418	0.36289	0.357227	0.339168	0.330445	0.313691	0.401771	0.289392	0.363747	0.45559	0.395795	0.364795
Am	1886	0.902316	0.907684	0.911103	0.88239	0.910438	0.907088	0.908912	0.901037	0.910914	0.902552	0.900331	0.899145	0.897214	0.900699	0.896836	0.902373	0.882127	0.898364	0.874159	0.86012	0.737486	0.797194	0.769099	0.748552
Um	1900	0.81288	0.8315	0.840246	0.808797	0.833098	0.86067	0.843049	0.804272	0.802731	0.836644	0.806046	0.847319	0.856784	0.835354	0.831354	0.852767	0.827797	0.843179	0.84192	0.83628	0.778195	0.809447	0.811832	0.768473
Cm	1907	0.824431	0.831304	0.847312	0.817417	0.835318	0.841744	0.840629	0.832252	0.840618	0.824339	0.816313	0.855664	0.824542	0.815874	0.850534	0.842209	0.818407	0.821666	0.820137	0.788209	0.597876	0.559517	0.549323	0.623483
Gm	1909	0.898074	0.913609	0.917758	0.903784	0.912663	0.93466	0.911228	0.892	0.912078	0.914338	0.892974	0.91808	0.916264	0.923915	0.907043	0.89789	0.909255	0.919199	0.906286	0.899003	0.925287	0.912997	0.929301	0.923171
Am	2309	0.894597	0.89441	0.893787	0.906556	0.915844	0.891885	0.909667	0.893728	0.87949	0.895748	0.861622	0.90057	0.906806	0.926803	0.904727	0.873294	0.894425	0.887256	0.878457	0.825922	0.89072	0.86095	0.881329	0.892363
Cm	2326	0.945016	0.953813	0.95238	0.962044	0.9416	0.942502	0.963844	0.957347	0.959725	0.952611	0.964177	0.945358	0.967613	0.944659	0.947833	0.96851	0.94967	0.952843	0.952991	0.93875	0.912613	0.932498	0.914363	0.918212
Am	2337	0.834811	0.830985	0.858052	0.846263	0.843025	0.859881	0.868028	0.822091	0.848437	0.846008	0.847289	0.86897	0.851748	0.857923	0.835968	0.848795	0.837787	0.827153	0.82082	0.792597	0.726055	0.739074	0.728677	0.71389
Um	2359	0.823853	0.808764	0.825965	0.808052	0.838479	0.839202	0.816534	0.801972	0.790292	0.815869	0.825793	0.824117	0.837389	0.82218	0.818995	0.827449	0.832028	0.832648	0.810772	0.795941	0.826947	0.81898	0.821866	0.842184
Cm	2383	0.883433	0.872635	0.873775	0.865361	0.846268	0.881569	0.881312	0.87522	0.862712	0.858297	0.878621	0.878739	0.849347	0.864693	0.862072	0.88051	0.847982	0.882972	0.842468	0.847774	0.745041	0.767189	0.751979	0.80388
Gm	2398	0.926804	0.92271	0.929236	0.936362	0.925884	0.940101	0.932186	0.92802	0.914138	0.932698	0.923942	0.932926	0.944648	0.927316	0.935047	0.940903	0.924132	0.922688	0.912776	0.90981	0.849832	0.841032	0.85387	0.853812
Cm	2852	0.828122	0.841823	0.828395	0.815286	0.824981	0.835472	0.826812	0.818631	0.843567	0.819362	0.815067	0.828446	0.83024	0.819551	0.809442	0.815929	0.807059	0.807926	0.826525	0.79952	0.81901	0.809387	0.820753	0.831415
Am	2869	0.898323	0.911066	0.892347	0.904708	0.903834	0.904734	0.913818	0.90696	0.916722	0.902493	0.905383	0.904361	0.909147	0.913353	0.905678	0.899583	0.902162	0.91213	0.876788	0.891474	0.865377	0.827455	0.867367	0.872007
Am	2875	0.913315	0.917273	0.919002	0.912899	0.913505	0.914914	0.930762	0.921396	0.898106	0.915294	0.924142	0.924486	0.913984	0.934328	0.915583	0.929603	0.928011	0.922396	0.895952	0.902689	0.887507	0.898443	0.892594	0.900188
Gm	2895	0.656455	0.742077	0.661556	0.651715	0.632683	0.673487	0.790728	0.67269	0.666667	0.633582	0.602892	0.665804	0.681124	0.640973	0.600902	0.667772	0.676245	0.545375	0.717915	0.717484	0.631697	0.618696	0.748393	0.674092
Am	2911	0.509845	0.564347	0.527868	0.458971	0.583136	0.505946	0.469816	0.472169	0.42699	0.545621	0.530271	0.553095	0.554054	0.446592	0.439515	0.616402	0.503434	0.450578	0.559342	0.603103	0.518088	0.250624	0.461177	0.57028
Am	2936	0.866733	0.834501	0.93759	0.891117	0.875582	0.839865	0.901707	0.882957	0.890173	0.883171	0.871135	0.821996	0.827621	0.884848	0.825604	0.839714	0.889213	0.784307	0.899026	0.871067	0.862816	0.865724	0.816351	0.806861
Gm	2943	0.935784	0.955049	0.949269	0.975281	0.950537	0.926744	0.978175	0.952017	0.955125	0.958396	0.96963	0.943516	0.938376	0.931224	0.960155	0.93413	0.95096	0.950815	0.943664	0.950257	0.946044	0.957082	0.971918	0.984915
Cm	2959	0.906857	0.889987	0.89456	0.892501	0.898651	0.909035	0.902459	0.897328	0.885472	0.890834	0.893429	0.908537	0.874172	0.871045	0.876847	0.884435	0.881888	0.897326	0.872062	0.862496	0.779844	0.781028	0.813491	0.811048
Um	2969	0.808272	0.835342	0.81843	0.816796	0.813068	0.826718	0.799116	0.833557	0.830237	0.824182	0.836222	0.821442	0.847152	0.799187	0.773187	0.81799	0.835807	0.81306	0.808788	0.836932	0.825129	0.857274	0.819575	0.832677
Am	2976	0.916591	0.914453	0.89898	0.913561	0.913185	0.913622	0.901889	0.901886	0.905395	0.919557	0.915053	0.91814	0.897489	0.923129	0.896859	0.923952	0.89693	0.913156	0.893221	0.889205	0.899974	0.887151	0.914625	0.900848
Am	2981	0.811577	0.855495	0.830454	0.830528	0.822713	0.860799	0.870709	0.841215	0.780024	0.842173	0.813556	0.884004	0.849765	0.840245	0.848985	0.85805	0.839544	0.837103	0.84981	0.870627	0.852649	0.83914	0.851577	0.852703
Cm	2992	0.894064	0.876761	0.906918	0.913992	0.898342	0.889137	0.902093	0.886908	0.884417	0.892991	0.893105	0.896508	0.888634	0.896074	0.89554	0.913246	0.915865	0.920657	0.870872	0.884827	0.889175	0.882636	0.886196	0.89261
Am	3018	0.629286	0.588106	0.675482	0.582482	0.657258	0.630247	0.610009	0.622807	0.636115	0.590218	0.693282	0.60834	0.588652	0.634432	0.598543	0.718935	0.670631	0.642989	0.663504	0.606533	0.464696	0.398147	0.427294	0.513206
Cm	3020	0.809572	0.839153	0.854064	0.832063	0.846841	0.838164	0.868436	0.842347	0.869441	0.862508	0.872537	0.824273	0.802051	0.858858	0.84634	0.847951	0.808588	0.814218	0.835747	0.817066	0.66087	0.723419	0.711446	0.614648
Cm	3038	0.874172	0.879108	0.87719	0.874529	0.869066	0.90322	0.853876	0.86074	0.880133	0.875188	0.881806	0.865918	0.873383	0.870449	0.891352	0.887407	0.886488	0.867197	0.830156	0.876164	0.896116	0.81815	0.846788	0.856835
Gm	3050	0.850612	0.869438	0.880058	0.857477	0.878624	0.864306	0.860939	0.874414	0.857311	0.87399	0.877221	0.880997	0.896961	0.865262	0.893237	0.87383	0.901589	0.885231	0.871398	0.864047	0.885106	0.893546	0.890851	0.896045
Um	3076	0.793059	0.825649	0.829179	0.798893	0.795229	0.838553	0.834583	0.799231	0.804596	0.832915	0.814063	0.838527	0.833869	0.823395	0.8295	0.806144	0.824542	0.852619	0.805816	0.801461	0.823593	0.827016	0.83595	0.823036
Gm	3095	0.866036	0.845043	0.848144	0.857921	0.851013	0.857176	0.85354	0.852233	0.875911	0.847898	0.839185	0.860304	0.848888	0.867249	0.847799	0.84826	0.848784	0.876992	0.817997	0.81875	0.786371	0.781336	0.791739	0.783045
Gm	3156	0.816547	0.878728	0.892351	0.861334	0.889733	0.852688	0.771926	0.876075	0.855172	0.881781	0.855757	0.855395	0.89285	0.878347	0.862775	0.852713	0.794108	0.880525	0.892981	0.846015	0.664737	0.753465	0.744824	0.841974
Cm	3168	0.862778	0.881435	0.883624	0.888179	0.858807	0.859589	0.867708	0.849619	0.84485	0.887429	0.896104	0.887545	0.934284	0.867793	0.892582	0.884693	0.863457	0.837719	0.790984	0.83402	0.837367	0.820056	0.871166	0.811911
Gm	3305	0.90716	0.913221	0.920697	0.887003	0.914845	0.905974	0.905414	0.925809	0.893851	0.906839	0.911397	0.896577	0.904032	0.925714	0.89578	0.915583	0.912246	0.932264	0.918967	0.874495	0.927312	0.906232	0.900595	0.89281
Um	3336	0.805365	0.837439	0.840434	0.834137	0.848078	0.794685	0.859392	0.814903	0.844011	0.817458	0.793531	0.820317	0.840218	0.833954	0.822554	0.85199	0.837986	0.870156	0.802971	0.790307	0.783043	0.824266	0.860767	0.758412
Gm	3337	0.886299	0.891258	0.900983	0.90565	0.925458	0.92435	0.929063	0.880085	0.891142	0.905943	0.88953	0.91418	0.867725	0.897463	0.901852	0.903978	0.901061	0.890847	0.909626	0.881603	0.877002	0.87147	0.827968	0.856099
Um	3415	0.843946	0.861464	0.866267	0.826799	0.860534	0.882825	0.878369	0.85903	0.901763	0.87541	0.887398	0.848606	0.870713	0.891042	0.876006	0.883309	0.867701	0.85707	0.836156	0.868666	0.829683	0.87058	0.86793	0.852713
Gm	3479	0.845033	0.839764	0.88506	0.768867	0.8677	0.847867	0.84823	0.833187	0.791006	0.806462	0.866343	0.86848	0.85204	0.860311	0.89251	0.828799	0.748127	0.756731	0.84739	0.737598	0.77214	0.72928	0.762075	0.784941
Gm	3501	0.885277	0.901797	0.860251	0.854007	0.864437	0.89896	0.905123	0.863132	0.831422	0.89011	0.865557	0.871342	0.881457	0.882013	0.857315	0.887051	0.870809	0.852111	0.864023	0.868311	0.876025	0.854592	0.875807	0.841743
Gm	3534	0.734474	0.758641	0.804541	0.772873	0.740914	0.806545	0.793219	0.778637	0.812472	0.752787	0.806904	0.732734	0.79056	0.753277	0.781363	0.708047	0.738255	0.799854	0.695439	0.673274	0.611359	0.581761	0.59802	0.559846
Cm	3565	0.721039	0.674521	0.674378	0.707701	0.712699	0.75121	0.679609	0.694977	0.664067	0.70022	0.702384	0.701118	0.695187	0.75408	0.619682	0.641713	0.690625	0.633693	0.772064	0.791751	0.766079	0.710156	0.77487	0.758418
Gm	3603	0.850924	0.888357	0.891001	0.863513	0.892965	0.876168	0.905067	0.853959	0.851092	0.878523	0.865203	0.861446	0.8646	0.88268	0.8928	0.868723	0.863795	0.859246	0.861952	0.847994	0.7739	0.793834	0.794658	0.823781
Um	3607	0.936815	0.936187	0.953192	0.928734	0.93069	0.913575	0.950439	0.925119	0.917673	0.923313	0.89628	0.923589	0.919898	0.907677	0.884591	0.932855	0.876886	0.858566	0.872034	0.85663	0.899326	0.918737	0.870027	0.888417
Gm	3608	0.910154	0.942077	0.923592	0.924989	0.905084	0.931583	0.928659	0.91928	0.915619	0.923168	0.908593	0.925897	0.933668	0.924467	0.901736	0.909347	0.920736	0.930128	0.881759	0.908035	0.911203	0.932933	0.9269	0.918993
Am	3632	0.885016	0.902551	0.903227	0.897482	0.888903	0.924715	0.910396	0.895306	0.884297	0.882957	0.908405	0.893648	0.912909	0.913619	0.886791	0.895058	0.918886	0.892635	0.895204	0.89539	0.912209	0.893795	0.914867	0.912166
Cm	3645	0.939024	0.919458	0.912547	0.932629	0.940451	0.911299	0.88251	0.920631	0.934752	0.932381	0.925445	0.903546	0.895161	0.912069	0.904086	0.919923	0.931636	0.911768	0.898936	0.92131	0.910638	0.892734	0.854048	0.914753
Am	3680	0.806694	0.813146	0.819489	0.821865	0.825332	0.807193	0.828233	0.811026	0.817102	0.795039	0.812029	0.831014	0.82213	0.797061	0.808329	0.817825	0.80507	0.791935	0.796485	0.781816	0.60551	0.596357	0.60982	0.631837
Am	3699	0.869829	0.84994	0.912718	0.867966	0.879671	0.906139	0.886627	0.8633	0.84132	0.8679	0.884866	0.845694	0.844795	0.876832	0.913026	0.849007	0.902339	0.82165	0.904188	0.879681	0.776106	0.805866	0.785518	0.815437
Um	3729	0.780267	0.830846	0.875851	0.82765	0.854477	0.848324	0.861926	0.828433	0.870081	0.869915	0.849445	0.860724	0.860357	0.839683	0.860667	0.849257	0.871988	0.850611	0.853269	0.829051	0.803709	0.85553	0.87847	0.777251
Gm	3732	0.939289	0.942246	0.96326	0.962176	0.949563	0.935629	0.959954	0.937494	0.942122	0.955263	0.94507	0.958707	0.944818	0.951161	0.954075	0.935343	0.938791	0.940084	0.946482	0.925825	0.930065	0.933501	0.91206	0.919437
Gm	3746	0.856838	0.887135	0.887419	0.855314	0.895216	0.902865	0.880993	0.841543	0.855408	0.87253	0.863172	0.872225	0.873206	0.871561	0.862338	0.829817	0.891595	0.89088	0.869104	0.811078	0.707954	0.748066	0.725258	0.722955
Cm	4013	0.858639	0.862324	0.861439	0.837716	0.848671	0.860404	0.86466	0.856954	0.820961	0.859904	0.854596	0.84981	0.873696	0.859743	0.851951	0.874493	0.863702	0.855738	0.859385	0.872413	0.881724	0.896976	0.892089	0.881351
	new position identified
	new position confirmed by low dNTP primer extension
	previously known position confirmed by low dNTP primer extension
	hypomethylated position (cut-off 0.75)
(*)	This modified position was detected in Homo sapiens, Xenopus tropicalis and we identified a suitable snoRNA guide in Xenopus laevis but we did not find a modified nucleotide at this position at the inspected stages of development.
bold	modified position not conserved between X. laevis and human cell lines

### Sheet: Table S3_X laevis snoRNAs
Table S3: List of box C/D snoRNA candidates for the identified 2’-O methylated positions in X. laevis
Xenopus laevis 18S rRNA_RefSeq (X02995.1)		snoRNA	Xenopus tropicalis 18S rRNA		snoRNA
Residue type	Position		Residue type	Position	snoRD
Am	27	SNORD27	Am	27	27
Am	99	SNORD57	Am	99	57
Um	116	SNORD42	Um	116	42 (2 different copies)
Um	121	ACAGAUGAUGUGACAUUAAUAGCGAUCAAAGCCUGAAAACCUGUGAUUGGAUCUUCAUUAACUGAUG	Um	121	4 (2 different copies)
Am	163	UAAUAUGAUGAAUUAACAGGCUUGACAUUUCCAUGGAGGUCUGUAAUUAGCUCUAUCUGACU	Am	163	44
Um	252	UGAAAGGAUGAAUGGGUUUUACCCACUAUUUACUGGACGACACAAGUCAUAUGACAUUAAGUCACCAAAGCCCUGAUC	Um	252	xtmg18S-U252
Um	393	UCAGAUGAUGACAAUUUCUCCGGAAUCUCUGCAUCUCUGUGAUGAUUUCCUCUUUGAACCCUUUUCCAGCUGAUG	Um	393	68 (2 different copies), 68x
Gm	401	ACCUGUGAUGAGAAUUUGGCUCCCUCUUCUGAAACUAGUGAGGAGAUUGCCAAUUGUUACCCAAAACCUCUGAGG	Gm	401	100 (2 different copies)
Cm	427	SNORD14	Cm	427	14 (6 different copies)
Am	433	SNORD83	Am	433	83
Am	449	SNORD16	Am	449	16 (2 different copies)
Gm	474	SNORD11	Gm	474	11 (3 different copies)
Am	477	SNORD70	Am	477	70 (2 different copies)
Cm	482	SNORD56	Cm	482	56
Am	541	GCCUGUGAUGAGCAGUGUACUCCUGAAUGUAGAUAUCAUGUCUAUAAAUGAUGCGUUAAAGGAUUUACCUGAGG	Am	541	93 (4 different copies)
Am	555	SNORD62	Am	555	62 (3 different copies)
Gm	566	SNORD103	Gm	566	103 (5 different copies), 103x (4 different copies), 85
Um	592	SNORD65	Um	592	65 (4 different copies)
Gm	609	UCUGAUGCUGAUCAUGUCAGGAGGAGGUGUGUGUUUAUUUUAAUAUAUUCUAUACUGACA	Gm	609	54
Am	633	UGCAGUGAUGGUUGAAUUUCUUCACCUGAAACAACUUGUGUGGAUCUAAAACACGAGCUUUUUAACACUGAGC	Am	633	36 (3 different copies)
Gm	648	AAACAUGAAGACUAAACUGGAUUCUGAUUGGUUUAUGACUGAGCACAAGAUCCAACUCUGAUU	Gm	648	19 (2 different copies), 69
Cm	760	ACAGAUGAUGAGAACACGUGACUAUGAGAAAUCCAGUGAUAGUGUAAACGCUUACUGAUG	Cm	760	138, 138x
Um	762	SNORD52	Um	762	105, 52 (3 different copies)
Am	993	UGCAGUGAUGAGUAAAUUUGACUUUCGUUCUACUGACUUUUGCUGAAGCCAAAUAUUUGUAUCUGAAA	Am	993	59 (3 different copies)
Um	1250	CACAAUGAUGUCAUAAUAAUCUGUCAAUCCUCUGAUCUGUGUGAUGUCAACAUUUUAUAUCCUGAGU	Um	1250	110 (2 different copies)
Um	1288	CCUGAUGAUGAUAAUGCAGCAGCACCACCUGACCAGGCAGCACCGCCACCACCUGACCAGGCAGCACCGCCACCACCUGACC	Um	1288	33 (2 different copies)
Gm	1290	CAUCAUGAUGAUCAGAUUCCGCAGGAGAACAUGCAUCACUUUGAGCAUUUUUAUAUUUUUGGUUUGUUUGAUUAUGGCAGGCCUGAAG	Gm	1290	32 (2 different copies)
Am	1345	SNORD30	Am	1345	28, 30
Cm	1353	SNORD28	Cm	1353	28
Um	1400	SNORD61	Um	1400	61
Gm	1448	GCCAAUGAUGAGACCAAUCACAGACCUGUUCUGAAAGCAAUGAGGACAGCUUACUAACUCUGAGG	Gm	1448	25
Am	1636	SNORD82	Am	1636	82
Cm	1661	CUAAAGGAUGAACUUUUUCGACGGGCGGACAGACUGAUUGCCACAGGCAGUCAUUGUUGAAUGUCGAAUUCUGAUC	Cm	1661	43
Um	1761	SNORD20	Um	1761	20
Xenopus laevis 5.8S rRNA_RefSeq (X02995.1)		snoRNA	Xenopus tropicalis 5.8S rRNA		snoRNA
Residue type	Position		Residue type	Position	snoRD
Um	17	SNORD71	Um	14	71
Gm	78	SNORD96	Gm	75	96
Xenopus laevis 28S rRNA_isolate Gosselies (MT122800)		snoRNA	Xenopus tropicalis 28S rRNA		snoRNA
Residue type	Position		Residue type	Position	snoRD
Am	393	SNORD26	Am	394	26
Am	395	UUAAAUGAUGACAAUCACUUUGAACUCUCUCACUGAGACAGAGAUGACAAACAAAGCACUGAUUCCAUGGUCUAAAUGCUGACC	Am	396	81
Gm	432	GAGAAUGAUGAACAGCUGCUUUUUUGUGAUGACUGUGACCGUGGAUACCACAUGUACUGUCUAAUCCCACCCGUGGCUGAAC
Am	960	UGAUGUGAUGAGAUUGCAUAUUCCGUGUUUCAUCUGAGAAUCCUAUGAUUAUGCACAUGCCCUGAUC	Am	954	126 (2 different copies)
Am	963	SNORD18	Am	957	18 (4 different copies)
Cm	977	GCAGGUGAUGAGUUCAGCGCGUUAGACUUCUGAUGCUGAUGAGGUCACAAUUCUGACCUGAUG	Cm	971	104
Cm	1113	UAAUAUGAUGAAUCCUAGGGACCAGGUAGGGCCCUGCUGUAUGAAUGACAGGUGCUUUUAUGAGAAAAAGACUGCCAUUUCUGCACUGACA
Gm	1183	SNORD2	Gm	1175	2 (2 different copies)
Am	1185	SNORD51	Am	1177	51 (2 different copies)
Am	1195	UCAUAUGAUGAUGCCUCAUGAACUGGCCCACAUGGUUCAUCAGCAGAGGAAAUCUUCAAACCAGCCCUGUUCUAGAACUGACU	Am	1187	77, 80 (3 different copies)
Gm	1286	CACAAUGAUGAACACAUAGUUCAGCUGAUUAACACUGAUGAAUUAACUUGUCUUUCGCUCCUAUCUGAUG	Gm	1276	80 (3 different copies)
Gm	1402	SNORD73	Gm	1391	73 (3 different copies)
			Am	1401	73 (3 different copies)
Am	1515	SNORD38	Am	1506	38 (5 different copies)
Cm	1525	GGACAUGAUGAGAAAAGACUUGCUGAUCCCUUAUGAUUAGAAAUACCGCAGCGGUCUGACU	Cm	1516	48 (2 different copies)
Cm	1836	SNORD24	Cm	1828	24 (2 different copies)
Am	1848	AAGCUUGAUGACAAAGGCUCCUAGCUCCUAUUUGCUACUCUUGACUGCAGGAAUGAUGAGAGUGCAAACCACCUUAUCUGUAUCUGAG	Am	1840	76
Gm	1849	UGUUUUGAUGAAUAAGCAUACAGCAUACUAUUUGCCACUCUGAAAUUCACAGCUGUAACUCCUAUUUAUUGCCUGAAG	Gm	1841
Cm	1850	SNORD24	Cm	1842	24 (2 different copies), 102 (2 different copies)
Am	1886	UCAGAUGAUGACAAUUUCUCCGGAAUCUCUGCAUCUCUGUGAUGAUUUCCUCUUUGAACCCUUUUCCAGCUGAUG	Am	1878	68 (2 different copies)
Um	1900	UCCAAUGAUUAAAUCUCAUAUUGCUGUUCACAUAAUGAUAUUCUGUGAUUAGCUCAUAUAUUUAGAUGAGG	Um	1892	143
Cm	1907	UCAUGUGAUGAUAUUUUGAAGUUCAACUGCUGUAUGACUAAAGUGUGAACAAACUUGUAAACUACUGACUCGAACUGACU	Cm	1899	5 (2 different copies)
Gm	1909	CACUAUUAUGAUUUUCAUGUUUUGAUGAAUGGCAAUGUUCAACUGCUCUGAAC	Gm	1901	6 (2 different copies)
Am	2309	SNORD99	Am	2303	99 (3 different copies)
Cm	2326	GUAAAUGAUGAAAAAUGCUGCAAAACUUAAUUUGCUGUGUGGAAAACAACCUUGGAGAACUGAGC	Cm	2320	55 (2 different copies)
Am	2337	CCACAUGUUGAUACUUCUGGAUUCCACAGGCUGUUCCUGGUUCCUCUGAGAACAUUCUAGUGCUCUCUGAAG	Am	2331	95
Um	2359	SNORD34	Um	2353	34
Cm	2383	SNORD50	Cm	2377	50 (4 different copies)
Gm	2398	SNORD50	Gm	2392	50 (4 different copies)
Cm	2852	SNORD88	Cm	2839	88 (7 different copies)
Am	2869	AAAAAUGAUGACUUAUUUCUUCACUUUGACCUGAAAGCAAAGAUGAAAUCGUAUAGUCUGAUC	Am	2856	37
Am	2875	SNORD36	Am	2862	36 (3 different copies)
Gm	2895	CAUAAUGAUGAUUAUAUUUUGCCGUUUACCCGACAGAAUGUAUGUGGUGAAACCUCAAUUAGAAUCUGAAA	Gm	2882	87 (3 different copies)
Am	2911	SNORD46	Am	2898	46 (2 different copies)
Am	2936	SNORD15	Am	2923	15 (4 different copies)
Gm	2943	SNORD15	Gm	2930	15 (4 different copies)
Cm	2959	CUCUAUGAGGAGGAGAUGAGAGAUAUCCCAUGCGUGUCAUCUGAUGCCCACGUCUCUCUCUGCUUCUGGCCUGCACUGCCUGCGUCCUGCGGGUUGGGGUUGGCUGGAGCAGAGGAUUCUGGGAGAUGAUC	Cm	2946	10
Um	2969	AAGUGUCAUGAAAUCAAUGUUUCUUCCAUUUUCUGAUAGUGAACAUUUUUCGCAGAAAAUGGCUGCAACGAUUUUGAGUGUCAGUGAUCCUACUGAAUAUUUUUUCUGAAA	Um	2956	17
Am	2976	SNORD30	Am	2963	28, 30
Am	2981	SNORD79	Am	2968	79 (2 different copies)
Cm	2992	SNORD74	Cm	2979	74
Am	3018	AAUAAUGAGGACACCUAUUUCCUUGGCUGUGUCUGAGCAAAGUUUGAGCCGUCCCUUUCACUGUUGCUGAAU	Am	3005	92 (3 different copies)
Cm	3020	SNORD53	Cm	3007	53 (3 different copies)
Cm	3038	SNORD47	Cm	3025	47 (2 different copies)
Gm	3050	SNORD12	Gm	3037	12 (3 different copies)
Um	3076	SNORD52	Um	3063	52 (4 different copies)
Gm	3095	CAAAGUGAUGAGUUUUCAUGUCUCUUCUCUGAGAAAAUCAUGGAGAGAAUAAAAUACUGCUGAUA	Gm	3082	111 (4 different copies)
Gm	3156	CUCGAUGAUGAUAUUUCUCCUAACUAUUUGCUUUCUGAGCAAAUAUGAGUCAACCAUUUCACCGGUUCUGAGA	Gm	3143	102
Cm	3168	SNORD75	Cm	3155	75
Gm	3305	SNORD31	Gm	3291	31 (2 different copies)
Um	3336	UGCAAUGAUGUUGUUAUUCUUAGGAGACCUUCAGAUUUAUAGAUGAAAAGAAAUCAAGAAUUCUGAGC	Um	3322	58 (5 different copies)
Gm	3337	GGCAAUGAUGACUAUCUUAGGACACCUUUGGAAUCAAACAUGAAACCAACCUUAAUUCUGAGC	Gm	3323	58 (5 different copies)
Um	3415	SNORD41	Um	3403	41 (5 different copies)
Gm	3479	SNORD60	Gm	3468	60 (6 different copies)
Gm	3501	CAAAAUGAUGUUUUUUGAGUGAUCCUUGUCUGACAGCACUUAUGUACUUAUGUACGAAUGGUAUGAGGCUGAAG	Gm	3490	1 (2 different copies)
Gm	3534	UCCAGUGAUGAAUCUUCCACUAUACCCUGAGCUGACGCAUGUUGGCUAUGACUAGUAUCGUCGCUAUGCUGAAG	Gm	3524	mgxt28s-G3524
Cm	3565	SNORD49	Cm	3555	49 (2 different copies)
Gm	3603	UGGCGUCAUGACCCUGGCAUCCAAUCCAACGCUGACGUUUCGGCGCUGGCGACCAAUCAGCCGCUGACGACUCGUCUGACU	Gm	3593	19 (2 different copies), 69
Um	3607	AUUUAUGAUGAUCAAAGAAUAAAAAUCAGUGAACAAUCCCUGUAAUUCAAAUUGAGUACUUAGACUUUGUGAUUUUUUUAGUCCAUUUUAUUCUGACC	Um	3597
Gm	3608	*	Gm	3598	Spb1
Am	3632	SNORD29	Am	3622	29
Cm	3645	SNORD35	Cm	3635	35 (3 different copies)
Am	3680	GAGCCUGAUGAACAUUCAACACAUCAUCAUGAUAGAAGGGUAUUUCCAUCAUCCCCUGACA	Am	3670	138
Am	3699	AAUGCUGAUGAGCUCAUGUUAAGCAGGAUUACACUGAUAAUGCUGAUGAGCUCAUGUUAAGCAGGAUUACUCUGAUC	Am	3689	119
Um	3729	SNORD72	Um	3719	72 (2 different copies)
Gm	3732	SNORD78	Gm	3722	78
Gm	3746	SNORD121A	Gm	3736	121 (2 different copies)
Cm	4013	GUAAAUGAUGAAUUAUUGAAUCAGGUCUCUGACUUCUCUGAGGAUAACCUGACC	Cm	4004	mgxt28s-C4004
		C Box
		D Box
		D'Box
		Complementary Sequence
		* position modified by a stand-alone methyltransferase, Spb1/FTSJ3

### Sheet: Table S4_DNA oligos
Table S4: List of primers used in this study
low dNTPs primer extension
LD oligo name	alternative name	oligo sequence
LD4277	XL_28S_PE_395/393	GGACCCCACCCGTTTACCTCT
LD4278	XL_28S_PE_991	CCTCACCTTCATTGCGCCACA
LD4279	XL_28S_PE_1286	ACTTCGGAGGGAACCAGCTAC
LD4280	XL_28S_PE_1886	AGGACCGACTGACCCATGTTC
LD4281	XL_28S_PE_2323	CCTTACCTACATTGTTCTAAC
LD4282	XL_28S_PE_2398	CGCGCCCCAGCCCGACCGACC
LD4283	XL_28S_PE_2778	CCTCGGGCCTTCGCGATGCTT
LD4284	XL_28S_PE_2898	ACGAGGCATTTGGCTACCTTA
LD4285	XL_28S_PE_2943	AGTGGGAATCTCGTTCATCCA
LD4286	XL_28S_PE_3050	TCTTCACAGTTGCAGACTAGA
LD4287	XL_28S_PE_3305	GCTCGCCTTAGGACACCTGCG
LD4288	XL_28S_PE_3501	AAAAGCGACGTCGCTATGAAC
LD4289	XL_28S_PE_3534	ACAATGATAGGAAGAGCCGAC
LD4290	XL_28S_PE_3597	CTAAACCCAGCTCACGTTCCC
LD4291	XL_28S_PE_3898	CCCTTTCGTCCGCGCTCCGGT
LD4292	XL_28S_PE_4013	AGCGAGGTAGCTGCTCTGCTA
northern blot probes
LD oligo name	oligo sequence
LD2675/5’ ETS	AGCGAGACTCGACCGCGGAGCCTTCC
LD2678/ITS1	GGTTCCTCGTCGTCCCTTTCGGGG
LD4268/18S	GGCCTCGAAAGAGTCCTGTATTGTT
plasmid constructs
target	LD oligo name	oligo sequence
fbl	LD2748	AAAGGATCCATGCATATGAGACCAGGATTCAGCCC
	LD2749	AAAGGCCTCTCGAGTCATTTCTTCTGTTTGGGCGGC
	LD3036	ACTGACGAATTCGATGAGACCAGGATTCAGCCCCAGAGG
	LD3881	TTTGCAGCCGTGGCTCAACCTGATCAGACCAGGATCGTCG
	LD3882	AGCCACGGCTGCAAAGACCACGTCCACCATTCCCACTAAC
ubtf	LD2772	GAAAGATCTATCGATATGAATGGAGCTGCTGGGG
	LD2773	AAAGGCCTCTCGAGTCAGTTTGAGTCCGAGTCAGAAG
ncl	LD2746	AAAGGATCCATGCATATGGTCAAGTTAGCTAAGGGTGC
	LD2747	AAAGGCCTCTCGAGTCAGTCATCAAACCTTATCTTCTTTC
RTqPCR
target	oligo name	oligo sequence
fbl	LD4164	ACCAAAAACCTTGTTCCTGGG
	LD4165	TGATCGACTCCTCCCAGAATG
ubtf	LD4192	GGGCACGTGGTTAAATATGG
	LD4193	ATTCATGGGTGCTTTCTTGG
ncl	LD4197	CATGGAAGATGGGACTGCTT
	LD4198	AGACAAGCTGCTGAAGCACA
sox3	sox3#1	TACCTGTGCTGGATCTGCTG
	sox3#2	AGACACTTACGCGCACATGA
slug	slug#1	CACACGTTACCCTGCGTATG
	slug#2	TCTGTCTGCGAATGCTCTGT
krt12	krt12#1	CTCACTTTGCCAGCACTCTG
	krt12#2	GTGATAGCAATGGCCTTCGT
gapdh	gapdh#1	TAGTTGGCGTGAACCATGAG
	gapdh#2	GCCAAAGTTGTCGTTGATGA

### Sheet: Table S5_MO
Table S5: Morpholinos used in this study
LD oligo name	oligo sequence
Control	CCTCTTACCTCAGTTACAATTTATA
FBL	AGATCGAGCAGGAGAATCGCAGCGC
UBTF	CCAGTGTAGGATGAACGGAGCAGCT
NCL	ACACCGGCCATCATGGTGAAACTAG
